# Podoplanin-Linked Mesenchymal Shift Synergizes with CCR7 driving Lymphatic Metastasis and Tumor Progression in Breast Cancer

**DOI:** 10.1101/2025.03.17.643704

**Authors:** Zhi Wang, Lise Martine Ingebriktsen, Tove Bekkhus, Anastasia Bazioti, Wenyang Shi, Joakim Harry Lehrstrand, Michail Angelos Panagias, Martina Vigorelli, Lyusong Ma, Sarah Ring, Elisabeth Wik, Erling Andre Hoivik, Jonas Fuxe, Maria H. Ulvmar

**Author notes:** Correspondence to: MH Ulvmar, Department of Medical Biochemistry and Microbiology, Uppsala University, Uppsala, Sweden. Shared first authors (Zhi Wang, Lise Martine Ingebriktsen, Tove Bekkhus).

## Abstract

Epithelial-to-mesenchymal-transition (EMT) and upregulation of chemokine receptors are linked to lymphatic metastasis in various types of cancer including breast cancer. However, the underlying molecular mechanisms are not fully understood. Using a triple-negative mammary carcinoma model, conditioned for lymphatic metastasis through expression of the C-C chemokine receptor 7 (CCR7), we identified intrinsic tumor plasticity associated with EMT as a critical determinant for effective metastasis. Specifically, tumor cells upregulate Podoplanin (PDPN) as part of a spontaneous mesenchymal shift that promotes lymphatic dissemination and tumor growth. Intriguingly, the expression of CCR7, or PDPN alone, was not sufficient for these effects. CCR7- and PDPN-positive tumors displayed an immune-cold tumor profile, compared to control, characterized by reduced tumor-infiltrating T-cells. Consistent with this, we found that spontaneous upregulation of PDPN was linked to hypoxia and was associated with the downregulation of homeostatic interferon signaling, and increased expression of collagens. Analysis of single-cell data sets showed that PDPN expression was heterogeneous and correlated significantly with EMT markers, collagen expression, and hypoxia hallmark in human breast cancer cell lines and primary human triple negative (TN) breast cancer, mirroring findings in the mouse model. Further analysis of the human breast cancer METABRIC-microarray datasets supported an association between a high CCR7/PDPN mRNA expression score and aggressive breast cancer subtypes with an independent prognostic value in lymph node-positive tumors. Together, these findings highlight a critical role of tumor microenvironment-driven tumor plasticity and molecular synergy between CCR7 and PDPN-coupled EMT shift in promoting chemokine receptor-mediated tumor dissemination and progression.

**Summary:** CCR7-driven lymphatic metastasis requires a mesenchymal shift with PDPN upregulation. This tumor plasticity, linked to hypoxia and immune evasion, suggests CCR7-PDPN synergy in aggressive breast cancer progression and poor prognosis.
